# AmpliconReconstructor: Integrated analysis of NGS and optical mapping resolves the complex structures of focal amplifications in cancer

**DOI:** 10.1101/2020.01.22.916031

**Authors:** Jens Luebeck, Ceyda Coruh, Siavash R. Dehkordi, Joshua T. Lange, Kristen M. Turner, Viraj Deshpande, Dave A. Pai, Chao Zhang, Utkrisht Rajkumar, Julie A. Law, Paul S. Mischel, Vineet Bafna

## Abstract

Oncogene amplification, a major driver of cancer pathogenicity, is often mediated through focal amplification of genomic segments. Recent results implicate extrachromosomal DNA (ecDNA) as the primary mechanism driving focal copy number amplification (fCNA) - enabling gene amplification, rapid tumor evolution, and the rewiring of regulatory circuitry. Resolving an fCNA’s structure is a first step in deciphering the mechanisms of its genesis and the subsequent biological consequences. Here, we introduce a powerful new computational method, AmpliconReconstructor (AR), for integrating optical mapping (OM) of long DNA fragments (>150kb) with next-generation sequencing (NGS) to resolve fCNAs at single-nucleotide resolution. AR uses an NGS-derived breakpoint graph alongside OM scaffolds to produce high-fidelity reconstructions. After validating performance by extensive simulations, we used AR to reconstruct fCNAs in seven cancer cell lines to reveal the complex architecture of ecDNA, breakage-fusion-bridge cycles, and other complex rearrangements. By distinguishing between chromosomal and extrachromosomal origins, and by reconstructing the rearrangement signatures associated with a given fCNA’s generative mechanism, AR enables a more thorough understanding of the origins of fCNAs, and their functional consequences.

---

Oncogene amplification is a major driver of cancer pathogenicity^1–5^. Genomic signatures of oncogene amplification include somatic focal Copy Number Amplifications (fCNAs) of small (typically < 10Mbp) genomic regions^5, 6^. Multiple mechanisms cause fCNAs including, but not limited to, extrachromosomal DNA (ecDNA) formation^5, 7, 8^, chromothripsis^9^, tandem duplications^10, 11^ and breakage-fusion-bridge (BFB) cycles^12–14^. ecDNA, in particular, enables tumors to achieve far higher oncogene genomic copy numbers and maintain far greater levels of intratumor genetic heterogeneity than previously anticipated, due to their non-chromosomal mechanism of inheritance - enabling tumors to evolve rapidly^5, 15, 16^. In addition, the very high DNA template level generated by ecDNA-based amplification, coupled to its highly accessible chromatin architecture, permits massive oncogene transcription^17–19^.

While ecDNA elements are a common form of fCNA^5^, other mechanisms can also result in amplification with very different functional consequences^6^. Thus, accurate identification and reconstruction of the fCNA structure not only describes the rearranged genomic landscape, but also represents a first step in identifying the generative mechanism. Reconstruction of fCNA architecture involves determining the order and orientation of the genomic segments that constitute the amplicon. There are many methods to detect single genomic breakpoints from sequencing data using a variety of different sequencing technologies^20–23^. However, fewer methods are available to handle the more difficult problem of ordering and orienting multiple genomic segments joined by breakpoints into high confidence scaffolds which enable complete reconstructions of complex rearrangements^6, 24^.

A previous method for characterizing the identity of focally amplified genomic regions, AmpliconArchitect (AA), generates an accurate breakpoint graph from next-generation sequencing (NGS) data^6^. The graph encodes the genomic segments involved in fCNAs, their copy numbers, and breakpoint edges connecting the segments. Unambiguous reconstruction of fCNA architecture requires extracting paths and cycles from the breakpoint graph, to reveal the true structure of the underlying rearranged genome. However, in practice, path/cycle extraction is often confounded by duplications of large genomic regions inside an amplicon (Supplemental Fig. S1a), imperfections in the graph arising from errors in estimation of segment copy numbers, or erroneous and/or missing breakpoints.

We hypothesized that an approach combining the strengths of NGS with long-range mapping data would enable larger and more unambiguous reconstructions of fCNA architectures. To produce the highest-quality reconstructions of large, complex focal amplifications, we utilized both optical mapping (OM) data as well as the breakpoint graphs generated from AA with NGS data. OM provides single-molecule information about the approximate locations of fluorescently-labeled sequence motifs on long fragments of DNA^25^. The median molecule (“map”) length used in assembly across all samples used in this study is 244 kbp (molecule N50 340 kbp), while the median segment length in breakpoint graphs used in this study is 100 kbp, highlighting that OM data can span multiple junctions in breakpoint graphs derived from focal amplifications (Supplemental Table 1). The integrated NGS data and OM data provide an orthogonal pairing of short- and long-range information about genomic structural variation. We utilized Bionano (Bionano Genomics, Inc., San Diego, CA) whole-genome imaging to generate single-molecule optical maps, which were subsequently *de novo* assembled into OM contigs (contig N50 72.8 Mbp) to improve confidence and reduce noise.

Here we present a novel computational method for reconstructing large complex fCNAs, AmpliconReconstructor (AR). AR takes a breakpoint graph and long-range Bionano OM data as inputs. AR produces an ordering and orientations of graph segments, with fine-structure information from the breakpoint graph embedded into the large-scale reconstructions. AR outputs megabase-scale reconstructions of fCNA amplicons. We demonstrated the fine-scale accuracy of AR using simulated OM data derived from previously analyzed cancer cell lines^6, 21^. Furthermore, we reconstructed fCNAs at unprecedented resolution and size in seven cancer cell lines (CAKI2, GBM39, NCI-H460, HCC827, HK301, K562, T47D). Finally, we validated the reconstructions using cytogenetics.
