## Supplemental Tables for "AmpliconReconstructor: Integrated analysis of NGS and optical mapping resolves the complex structures of focal amplifications in cancer": Supplemental Table 1.xlsx

### Sheet: SRA_List
Sample	WGS SRA experiment ID
CAKI2	SRX2666689
GBM39	SRX2006441
H460	SRX2006457
HCC827	SRX3769666, SRX3769671
HK301	SRX2006453
K562	SRX2006506
T47D	SRX2006468

### Sheet: OM_MoleculeStatistics
Percentile	CAKI2	GBM39	H460	HCC827	HK301	K562_Irys	K562_Saphyr	T47D
0	150000	150001	150000	150000	150003	150003	150000	150000
10	163875	159602	165375	162750	162927	164279	166500	165000
20	179625	170686	183375	176625	176948	180428	185250	181875
30	197250	183451	203625	192000	192852	198081	206250	201375
40	216750	198394	226875	208875	210586	217739	230250	223875
50	239250	216128	253875	228375	230536	240571	256875	250500
60	266625	238295	286500	251250	254366	268415	289125	283125
70	301500	267112	328500	279375	283737	304612	330375	324750
80	349875	309249	387375	318000	323636	355844	387750	383250
90	432000	391247	488250	381750	389584	446616	486375	483375
95	514125	508731	594375	444375	453868	542955	588375	588000
99	704625	2573581	839625	612000	615133	796891	812625	834000
99.5	787500	3280155	958875	703875	697151	937224	919875	954000
100	2172820	3318393	2827500	2823375	1938495	3335137	2192250	2832000

### Sheet: OM_AssemblyStatistics
Sample	Instrument	Enzyme	# contigs	Mean contig length	Median contig length	Contig N50	Contig label density (labels/100 kbp)	# molecules	Mean molecule length	Median molecule length	Molecule N50	Molecule label density
CAKI2	Saphyr	DLE1	922	6449507	836159	40503439	17.444	8291736	144939	106500	331460	15.724
GBM39	Irys	BspQI	4338	411182	337788	894145	11.015	2050829	111502	72597	175080	12.364
H460	Saphyr	DLE1	568	9912455	847188	75899679	17.925	7156060	135634	84000	293013	16.102
HCC827	Saphyr	DLE1	781	7082509	678155	84705542	17.779	4939298	141198	111375	269657	17.272
HK301	Irys	BspQI	3040	345860	293111	685722	11.063	212043	258824	230536	435694	10.744
K562_Irys	Irys	BspQI	3150	893167	661635	1974977	9.9142	509434	283834	240571	581187	9.917
K562_Saphyr	Saphyr	DLE1	714	8148887	818478	63198117	17.704	6782061	159477	111375	432718	15.832
T47D	Saphyr	DLE1	575	9921054	912976	69950141	17.719	7032842	151577	104625	240650	15.6
