## Supplemental Tables for "AmpliconReconstructor: Integrated analysis of NGS and optical mapping resolves the complex structures of focal amplifications in cancer": Supplemental Table 2.xlsx

### Sheet: AlignerComparison
With assembly failure filtering
Metric		mean F1 score for OM aligners
Length(bp)	CN	SegAligner (w/ impute)	SegAligner (no impute)	RefAligner	OMBlast
	C2	0.688305	0.539599	0.420594	0.412363
	C5	0.849409	0.664106	0.489242	0.49658
	C10	0.87099	0.683426	0.511702	0.460995
	C20	0.881087	0.703825	0.516869	0.432875
Nseg	CN	SegAligner (w/ impute)	SegAligner (no impute)	RefAligner	OMBlast
	C2	0.587475	0.351398	0.228531	0.217442
	C5	0.800794	0.422953	0.248205	0.271328
	C10	0.821296	0.433691	0.266655	0.236802
	C20	0.820539	0.442122	0.27099	0.214169
Breakpoint	CN	SegAligner (w/ impute)	SegAligner (no impute)	RefAligner	OMBlast
	C2	0.485695	0.129309	0.0590087	0.0685994
	C5	0.699626	0.161114	0.0501359	0.0799012
	C10	0.716594	0.164019	0.0619958	0.0666052
	C20	0.704303	0.164705	0.06677	0.0484389
Without assembly failure filtering
Metric		mean F1 score for OM aligners
Length(bp)	CN	SegAligner (w/ impute)	SegAligner (no impute)	RefAligner	OMBlast
	C2	0.599231	0.539599	0.410698	0.232864
	C5	0.789451	0.664106	0.47773	0.309633
	C10	0.819756	0.683426	0.499662	0.309138
	C20	0.829258	0.703825	0.504708	0.285188
Nseg	CN	SegAligner (w/ impute)	SegAligner (no impute)	RefAligner	OMBlast
	C2	0.511449	0.351398	0.223154	0.122791
	C5	0.744268	0.422953	0.242364	0.169181
	C10	0.772984	0.433691	0.26038	0.158797
	C20	0.772272	0.442122	0.264614	0.1411
Breakpoint	CN	SegAligner (w/ impute)	SegAligner (no impute)	RefAligner	OMBlast
	C2	0.42284	0.129309	0.0576202	0.0387385
	C5	0.650241	0.161114	0.0489562	0.0498208
	C10	0.674442	0.164019	0.0605371	0.0446647
	C20	0.662873	0.164705	0.0651989	0.0319127

### Sheet: HetergeneousAmplicons
SegAligner w/ Imputation (mean F1 score)
CN mixture/Metric:	Length	Nseg	Breakpoint
C20_2_2	0.921914	0.870177	0.766215
C20_15_10	0.892101	0.852795	0.776748
C20_20_20	0.907571	0.880334	0.798175

### Sheet: FalseEdges
SegAligner w/ Imputation (mean F1 score)
False edges/Metric:	Length	Nseg	Breakpoint
0	0.881087	0.820539	0.704303
0.5	0.880483	0.820936	0.707199
1	0.880795	0.821154	0.705835

### Sheet: SimulatedAmplicons
Sample	Amplicon Number	Length(BP)	Length(Segments)
FF3	C2	284Kbp	17
FF3	C5	1075Kbp	37
FF3	C6	1521Kbp	30
FF3	C8	1521Kbp	31
FF3	C10	263Kbp	17
FF3	C12	927Kbp	22
FF4	C1	1257Kbp	3
FF7	C2	1582Kbp	27
FF7	C6	1182Kbp	19
FF8	C1	1257Kbp	5
FF10	C2	1582Kbp	24
FF11	C2	566Kbp	15
FF11	C6	340Kbp	15
FF11	C10	372Kbp	18
FF11	C11	1091Kbp	5
FF16	C2	1701Kbp	18
FF16	C9	933Kbp	9
FF16	C11	807Kbp	7
FF16	C36	1927Kbp	23
FF18	C1	1257Kbp	5
FF19	C7	1816Kbp	5
FF19	C17	1682Kbp	5
FF22	C3	1707Kbp	23
FF22	C9	1953Kbp	18
FF22	C26	1552Kbp	11
FF22	C29	1797Kbp	13
FF27	C4	380Kbp	15
FF27	C5	350Kbp	11
FF27	C6	779Kbp	23
FF27	C7	579Kbp	19
FF29	C6	483Kbp	9
FF31	C2	1028Kbp	9
FF31	C3	319Kbp	6
FF39	C2	1076Kbp	8
FF39	C3	2149Kbp	12
FF47	C6	641Kbp	16
FF47	C10	1280Kbp	17
FF47	C11	302Kbp	9
FF47	C12	835Kbp	15
FF47	C13	849Kbp	6
FF47	C18	1933Kbp	29
FF55	C1	1651Kbp	39
FF55	C3	1931Kbp	47
FF55	C4	841Kbp	20
FF55	C6	717Kbp	17
FF55	C7	768Kbp	19
FF55	C9	995Kbp	14
FF55	C14	1898Kbp	28
FF55	C16	1378Kbp	28
FF55	C17	1378Kbp	28
FF55	C18	1711Kbp	18
FF55	C19	1434Kbp	32
FF55	C20	1434Kbp	32
FF55	C21	1296Kbp	30
FF55	C23	1434Kbp	33
FF55	C24	1982Kbp	42
FF55	C25	1982Kbp	42
FF55	C26	1296Kbp	30
FF55	C28	2819Kbp	38
FF73	C3	1272Kbp	5
FF73	C4	1097Kbp	4
FF81	C2	1146Kbp	19
FF81	C3	905Kbp	15
FF81	C5	485Kbp	14
FF81	C7	721Kbp	11
FF82	C2	1146Kbp	11
FF82	C4	905Kbp	10
FF82	C5	1096Kbp	11
FF83	C2	1146Kbp	14
FF84	C2	1146Kbp	11
FF84	C4	906Kbp	8
FF94	C7	1732Kbp	9
KT5	C6	1913Kbp	27
KT5	C12	1372Kbp	9
KT5	C21	676Kbp	19
KT5	C24	1814Kbp	8
KT5	C40	442Kbp	11
KT5	C49	282Kbp	5
KT48	C2	821Kbp	21
KT48	C3	981Kbp	12
KT48	C4	476Kbp	15
KT48	C5	332Kbp	14
KT48	C7	1269Kbp	16
KT48	C8	1324Kbp	22
KT59	C1	1257Kbp	7
