## Supplemental Tables for "AmpliconReconstructor: Integrated analysis of NGS and optical mapping resolves the complex structures of focal amplifications in cancer": Supplemental Table 5.xlsx

### Sheet: SegAligner default parameters
Parameter	Irys OM data	Saphyr OM data	Irys vs Saphyr Different?
Alignment band width	6	6
label collapse: t	4	1	Yes
label collapse: w	1950	1500	Yes
label collapse: η	0	475	Yes
Score: c	5000	5000
Score: k	1.2	1.2
Maximum seg-contig alignments non-tip	6	12	Yes
Maximum seg-contig alignments tip	6	6
Minimum segment labels	10	10
Minumum alignment length non-tip	6	6
Minumum alignment length tip	3	5	Yes
Detection mode scores in scoring distribution	500	500
Semi-global alignment p-value	0.0001	0.0001
Overlap tip alignment p-value	1e-06	1e-06
Detection mode alignment p-value	1e-09	1e-09
Median score threshold non-tip alignments	8000	8000
Mean score threshold non-tip alignments	7000	7000
Median score threshold tip alignments	8750	8750
Mean score threshold tip alignments	8750	8750
Median score threshold tip alignments < 5 labels	9400	9400
Median score threshold tip alignments < 5 labels	9400	9400
Minimum score threshold tip alignments < 5 labels	9200	9200

### Sheet: AR default parameters
Minimum unaligned contig labels for reference detection	20
Maximum unaligned contig labels for reference detection	500
Minimum unaligned contig size for reference detection	200000
Maximum unaligned contig size for reference detection	5000000
Maximum path imputation gap size	400000
DFS max search depth	64
Maximum candidate paths	1024
Maximum copies of BPG edge in candidate path	20
maximum linked scaffold graph paths to keep	500
Maximum distance of alignment to contig end to be classified as alignment end (base-pairs)	100000
Maximum distance of alignment to contig end to be classified as alignment end (labels)	12
